# Single-stranded HDR templates with truncated Cas12a binding sequences improve knock-in efficiencies in primary human T cells

**DOI:** 10.1101/2024.09.11.608426

**Authors:** Ana-Maria Nitulescu, Weijie Du, Viktor Glaser, Jonas Kath, Robert Greensmith, Nanna Steengaard Mikkelsen, Maik Stein, Rasmus O. Bak, Michael Kaminski, Dimitrios L. Wagner

## Abstract

Non-viral gene editing via CRISPR-Cas12a offers an alternative to Cas9-based methods, providing better targeting of AT-rich regions, simplified guide RNA manufacturing, and high specificity. However, the efficacy of editing outcomes is subject to various factors, with template format playing a crucial role. Currently, the predominant non-viral template format for inducing homology-directed repair (HDR) after nuclease-induced DNA breaks is double-stranded DNA (dsDNA), which is toxic when transfected at high doses. Previous studies have demonstrated that using single-stranded DNA (ssDNA) with flanking double-stranded Cas-target-sequences (CTS) as a repair template for Cas9-mediated gene editing can mitigate this toxicity and increase knock-in efficiency. Here, we investigate CTS design for AsCas12a Ultra by exploring PAM orientation and binding requirements of the Cas12a-crRNA complex. Additionally, we rule out *in vitro* ssDNase activity of AsCas12a Ultra under cell-physiological Mg^2+^ conditions. Finally, we showcase the advantage of using ssDNA with double-stranded CTS end modifications (ssCTS) at high doses for delivering clinically relevant transgenes of varying sizes into three T-cell receptor-CD3 complex genes (*TRAC*, *CD3*ζ*, CD3*ε), achieving up to 90% knock-in rates for a 0.8kb insert at the *CD3*ε locus. Overall, AsCas12a Ultra and ssCTS donors represent a platform for highly efficient knock-in in primary human T cells with minimal toxicity.
