## Supplementary Tables for "Single-stranded HDR templates with truncated Cas12a binding sequences improve knock-in efficiencies in primary human T cells"

### Sheet: Suppl. Table 1
Plasmid #	Homology-Directed DNA Repair (HDR) Template	HDR Template Part	DNA Basepair count	DNA Sequence
1	TRAC CD19-CAR HDR template for editing with SpCas9	Full Sequence	2814	CCTATTAAATAAAAGAATAAGCAGTATTATTAAGTAGCCCTGCATTTCAGGTTTCCTTGAGTGGCAGGCCAGGCCTGGCCGTGAACGTTCACTGAAATCATGGCCTCTTGGCCAAGATTGATAGCTTGTGCCTGTCCCTGAGTCCCAGTCCATCACGAGCAGCTGGTTTCTAAGATGCTATTTCCCGTATAAAGCATGAGACCGTGACTTGCCAGCCCCACAGAGCCCCGCCCTTGTCCATCACTGGCATCTGGACTCCAGCCTGGGTTGGGGCAAAGAGGGAAATGAGATCATGTCCTAACCCTGATCCTCTTGTCCCACAGATATCCAGAACCCTGACCCTGCCGTGTACCAGCTGAGAGACTCTAAATCCAGTGACAAGTCTGTCTGCCTATTCAC…
		Left Homology Arm	400	CCTATTAAATAAAAGAATAAGCAGTATTATTAAGTAGCCCTGCATTTCAGGTTTCCTTGAGTGGCAGGCCAGGCCTGGCCGTGAACGTTCACTGAAATCATGGCCTCTTGGCCAAGATTGATAGCTTGTGCCTGTCCCTGAGTCCCAGTCCATCACGAGCAGCTGGTTTCTAAGATGCTATTTCCCGTATAAAGCATGAGACCGTGACTTGCCAGCCCCACAGAGCCCCGCCCTTGTCCATCACTGGCATCTGGACTCCAGCCTGGGTTGGGGCAAAGAGGGAAATGAGATCATGTCCTAACCCTGATCCTCTTGTCCCACAGATATCCAGAACCCTGACCCTGCCGTGTACCAGCTGAGAGACTCTAAATCCAGTGACAAGTCTGTCTGCCTATTCACC
		P2A	57	GCCACCAACTTCTCTCTTTTGAAGCAGGCCGGAGATGTGGAAGAAAATCCTGGGCCC
		Membrane Export Signal (Leader)	63	ATGGCTCTTCCTGTGACTGCCCTTCTGCTGCCCCTGGCTCTCCTGCTCCATGCTGCCCGGCCA
		FMC63VL (Light Chain, Variable Part)	321	GACATCCAGATGACACAGACAACCAGCAGCCTCAGCGCCAGCCTGGGGGACAGAGTGACCATTAGCTGCCGGGCCTCTCAGGACATCAGCAAATACCTGAACTGGTACCAGCAGAAACCAGATGGCACTGTCAAGCTGCTGATTTACCACACCTCCAGGCTCCACAGCGGCGTGCCCAGTCGCTTCAGCGGCAGTGGGAGCGGGACAGATTATTCCCTCACAATCTCCAACCTGGAGCAGGAAGATATTGCCACATACTTCTGCCAGCAAGGCAACACCCTGCCATACACATTTGGAGGCGGCACCAAATTGGAGATCACC
		(G4S)3 Linker	45	GGCGGTGGTGGATCTGGAGGAGGGGGCAGCGGAGGTGGCGGCTCT
		FMC63VH (Heavy Chain, Variable Part)	360	GAGGTGAAACTGCAGGAGAGTGGCCCTGGCCTGGTGGCTCCCAGCCAGAGCCTTTCTGTCACCTGCACCGTGTCTGGGGTGTCCCTGCCTGACTATGGAGTCTCCTGGATCCGGCAGCCTCCAAGAAAAGGACTGGAATGGCTGGGCGTCATCTGGGGAAGTGAGACCACCTACTATAATTCAGCCCTCAAGTCCCGGCTCACCATCATTAAGGACAACTCCAAATCCCAGGTGTTCCTGAAGATGAATTCTCTCCAGACTGATGACACAGCCATCTACTACTGTGCCAAGCATTATTATTACGGCGGGTCCTATGCCATGGACTACTGGGGCCAGGGGACCAGTGTCACTGTTTCTTCT
		IgG4 Hinge	36	GAAAGCAAGTATGGCCCCCCATGCCCTCCCTGCCCC
		IgG1 CH3 Domain (Hinge)	321	GGACAGCCGCGGGAGCCCCAGGTCTACACCCTCCCACCCTCCAGAGATGAGCTGACCAAGAACCAGGTTTCACTGACATGCCTGGTGAAGGGCTTCTACCCCTCTGACATTGCTGTGGAGTGGGAGAGCAATGGGCAGCCAGAGAACAACTACAAGACCACACCTCCTGTCCTGGACAGCGACGGCTCCTTCTTCCTCTACAGTAAGCTCACTGTGGACAAGAGCCGCTGGCAGCAGGGCAATGTCTTCTCCTGCAGCGTGATGCACGAGGCCCTGCACAATGCCTATACCCAGAAGTCACTCTCTCTGAGCCCTGGAAAG
		Linker	12	AAGGATCCCAAG
		CD28 Transmembrane Domain	81	TTTTGGGTCCTCGTGGTGGTCGGGGGTGTGCTGGCCTGCTACAGCTTGCTGGTCACAGTGGCCTTCATCATCTTCTGGGTG
		CD28 Intracellular Domain	123	CGCTCCAAGAGGAGCCGGCTGCTTCACAGTGATTACATGAACATGACCCCCAGGAGGCCAGGACCCACCAGGAAGCACTACCAGCCCTACGCTCCCCCGCGGGACTTTGCTGCTTACCGCAGC
		CD3-zeta Intracellular Domain + STOP	339	AGGGTCAAATTTTCTAGATCTGCAGATGCGCCGGCCTATCAAcaaggccagaaccagctcTATAACGAGCTCAATCTAGGACGAAGAGAGGAGTACGATGTTTTGGACAAGAGACGTGGCCGGGACCCTGAGATGGGGGGAAAGCCGAGAAGGAAGAACCCTCAGGAAGGCCTGTACAATGAACTGCAGAAAGATAAGATGGCGGAGGCCTACAGTGAGATTGGGATGAAAGGCGAGCGCCGGAGGGGCAAGGGGCACGATGGCCTTTACCAGGGTCTCAGTACAGCCACCAAGGACACCTACGACGCCCTTCACATGCAGGCCCTGCCCCCTCGCTAA
		bGH Poly-A Signal (Extended)	257	TAAGAATTCTAACTAGAGCTCGCTGATCAGCCTCGACTGTGCCTTCTAGTTGCCAGCCATCTGTTGTTTGCCCCTCCCCCGTGCCTTCCTTGACCCTGGAAGGTGCCACTCCCACTGTCCTTTCCTAATAAAATGAGGAAATTGCATCGCATTGTCTGAGTAGGTGTCATTCTATTCTGGGGGGTGGGGTGGGGCAGGACAGCAAGGGGGAGGATTGGGAAGAGAATAGCAGGCATGCTGGGGAGCGGCCGCGTTAA
		Right Homology Arm	399	ATTTTGATTCTCAAACAAATGTGTCACAAAGTAAGGATTCTGATGTGTATATCACAGACAAAACTGTGCTAGACATGAGGTCTATGGACTTCAAGAGCAACAGTGCTGTGGCCTGGAGCAACAAATCTGACTTTGCATGTGCAAACGCCTTCAACAACAGCATTATTCCAGAAGACACCTTCTTCCCCAGCCCAGGTAAGGGCAGCTTTGGTGCCTTCGCAGGCTGTTTCCTTGCTTCAGGAATGGCCAGGTTCTGCCCAGAGCTCTGGTCAATGATGTCTAAAACTCCTCTGATTGGTGGTCTCGGCCTTATCCATTGCCACCAAAACCCTCTTTTTACTAAGAAACAGTGAGCCTTGTTCTGGCAGTCCAGAGAATGACACGGGAAAAAAGCAGATG
2	CD3ε HLA-A2-TRuC HDR template for editing with AsCas12a	Full Sequence	1613	TACCCAACCAAGAGCGTGTTTTTCTTCCACAGACACCAATGTTCAAAATGGAGGCTTGGGGGCAAAATTCTTTTGCTATGTCTCTAGTCGTCCAAAAAATGGTCCTAACTTTTTCTGACTCCTGCTTGTCAAAAATTGTGGGCTCATAGTTAATGCTAGATGCTTCCTTCCTCTATTTCCCCCCAAATTTCCTGGGAACCCCTGGTCAATACCAGCAGTAAGTTCCACTGTTCTAGGGTGTAGAAATGGCTGTGACCCAGCAGCAAGAGGGAAGGACATCAGATGTCATCAGTGGTCATACTGCAACACAGCCCTTTTTCTGTTTAGGAATGCAGGTACCCACAACATTTACTAACACTTTTTTTTTCTTATTTATTTTCTAGTTGGCGTTTGGGGGCA…
		Left Homology Arm	400	TACCCAACCAAGAGCGTGTTTTTCTTCCACAGACACCAATGTTCAAAATGGAGGCTTGGGGGCAAAATTCTTTTGCTATGTCTCTAGTCGTCCAAAAAATGGTCCTAACTTTTTCTGACTCCTGCTTGTCAAAAATTGTGGGCTCATAGTTAATGCTAGATGCTTCCTTCCTCTATTTCCCCCCAAATTTCCTGGGAACCCCTGGTCAATACCAGCAGTAAGTTCCACTGTTCTAGGGTGTAGAAATGGCTGTGACCCAGCAGCAAGAGGGAAGGACATCAGATGTCATCAGTGGTCATACTGCAACACAGCCCTTTTTCTGTTTAGGAATGCAGGTACCCACAACATTTACTAACACTTTTTTTTTCTTATTTATTTTCTAGTTGGCGTTTGGGGGCAA
		Myc	30	GAGCAGAAGCTCATCAGTGAAGAAGATCTG
		VH of HLA-A2 scFv (clone: 3PF12)	366	CAAGTGCAACTGGTGCAGTCAGGAGGAGGAGTTGTGCAGCCAGGAGGAAGTCTGCGGGTCAGTTGCGCCGCGTCAGGCGTTACTCTCTCCGATTATGGAATGCATTGGGTCAGACAGGCACCAGGCAAAGGTCTGGAATGGATGGCATTCATTCGCAATGACGGGTCGGATAAGTATTACGCTGACAGCGTAAAGGGCAGGTTTACAATCTCTCGGGATAATAGCAAAAAAACTGTCAGCCTGCAGATGAGTTCACTGCGCGCCGAGGACACCGCTGTGTACTATTGTGCTAAAAACGGCGAGTCTGGGCCATTGGATTATTGGTACTTTGATCTCTGGGGGCGGGGAACACTGGTGACTGTGTCT
		Linker	45	GGAGGTGGTGGATCAGGAGGTGGAGGTTCCGGAGGTGGAGGAAGT
		VL of HLA-A2 scFv (clone: 3PF12)	324	GACGTCGTGATGACTCAGTCTCCCTCCTCTCTGAGTGCCAGCGTTGGGGATCGCGTTACGATCACCTGCCAAGCCAGCCAGGATATCAGCAACTACTTAAATTGGTATCAGCAAAAGCCTGGAAAGGCTCCAAAGCTGCTAATCTACGACGCGTCCAACCTGGAGACCGGTGTTCCATCACGCTTCTCTGGATCTGGGTCTGGTACCGATTTTACATTCACCATATCTTCTTTGCAACCCGAGGACTTCGCTACCTATTATTGCCAACAGTATAGCAGCTTCCCTTTAACTTTCGGGGGAGGCACTAAAGTGGATATCAAGCGG
		Linker	45	GGAGGCGGAGGTAGCGGAGGCGGCGGAAGCGGTGGAGGTGGGTCT
		Signal peptide	3	CAA
		Right Homology Arm	400	GATGGTGAGATATGCTTTCTTTCTTTCTTTTTTATGAAATCACCCCATCATTCTTTGTAGTTATGAATGGAGCTTTCTCTTAGGCCTCCCACAGAACTTCCACAGAGGTCAGGAAAAGGAGTTTCTGCCATCTACCCCTTTGACTTTCCTCACAAGTCTGGAGATATTTCTAGCCCAGAAGAGGGAAGCAACAGAGGCAGGAAATAATGAGTCTTAACCATACAAAAGAAAAATTGAGACTTAAATGAAGTTGAAAGCACTAACAGTTTTCATTTGTTTGCATTTCATATTTGATGTGAGATTCTGCAGAGGAGACGTAGCCAGAATGCATGCACAGGGTTACTCTGGATAAGCTGCTGGGGCAACATTTGGATGTGTGTTCAGAATCACATGTCTGAAT
3	CD3ζ CD19-CAR HDR template for editing with AsCas12a	Full Sequence	1988	ACATCTTCCCGAGGCTTCCAGAGTTCTTGGTTCACACCGGGGCTAACATGGCTGGGCTTCTGCTGCAGTGGCAGGAGCTCTGTGCACAGAGAACAGCCTCATCTGCTCGCCTTGTTTCCACCTCCCCTCCCATTGCCCCAGGTTCTTTGGCCCCACAGCGGCCACATCTGCCGTTGGTGCCAATAGGTTTTCCAGGAGCTGGTTGAGGTGGGAGGGAGGGAGAGGGTTGTGATCAGGCTGAGGCATGGGGATTGGATATAGTCTCCGTGTCATGATTTATTTGGTCAGTCAGTCCTAGTGCCACCCTGGGGTAATGGGGATGTGTTCTCGTCACCTTGGGCCTGGCTGACCAGCTTTATCTCTTGGCACAGAGGCACAGGGCAGCGGCGCCACCAACTT…
		Left Homology Arm	379	ACATCTTCCCGAGGCTTCCAGAGTTCTTGGTTCACACCGGGGCTAACATGGCTGGGCTTCTGCTGCAGTGGCAGGAGCTCTGTGCACAGAGAACAGCCTCATCTGCTCGCCTTGTTTCCACCTCCCCTCCCATTGCCCCAGGTTCTTTGGCCCCACAGCGGCCACATCTGCCGTTGGTGCCAATAGGTTTTCCAGGAGCTGGTTGAGGTGGGAGGGAGGGAGAGGGTTGTGATCAGGCTGAGGCATGGGGATTGGATATAGTCTCCGTGTCATGATTTATTTGGTCAGTCAGTCCTAGTGCCACCCTGGGGTAATGGGGATGTGTTCTCGTCACCTTGGGCCTGGCTGACCAGCTTTATCTCTTGGCACAGAGGCACAG
		P2A	66	GGCAGCGGCGCCACCAACTTCTCTCTTTTGAAGCAGGCCGGAGATGTGGAAGAAAATCCTGGGCCC
		Membrane Export Signal (Leader)	63	ATGGCTCTTCCTGTGACTGCCCTTCTGCTGCCCCTGGCTCTCCTGCTCCATGCTGCCCGGCCA
		Myc	30	GAGCAAAAACTTATCTCTGAAGAGGACCTC
		FMC63VL (Light Chain, Variable Part)	321	GACATCCAGATGACACAGACAACCAGCAGCCTCAGCGCCAGCCTGGGGGACAGAGTGACCATTAGCTGCCGGGCCTCTCAGGACATCAGCAAATACCTGAACTGGTACCAGCAGAAACCAGATGGCACTGTCAAGCTGCTGATTTACCACACCTCCAGGCTCCACAGCGGCGTGCCCAGTCGCTTCAGCGGCAGTGGGAGCGGGACAGATTATTCCCTCACAATCTCCAACCTGGAGCAGGAAGATATTGCCACATACTTCTGCCAGCAAGGCAACACCCTGCCATACACATTTGGAGGCGGCACCAAATTGGAGATCACC
		(G4S)3 Linker	45	GGCGGTGGTGGATCTGGAGGAGGGGGCAGCGGAGGTGGCGGCTCT
		FMC63VH (Heavy Chain, Variable Part)	360	GAGGTGAAACTGCAGGAGAGTGGCCCTGGCCTGGTGGCTCCCAGCCAGAGCCTTTCTGTCACCTGCACCGTGTCTGGGGTGTCCCTGCCTGACTATGGAGTCTCCTGGATCCGGCAGCCTCCAAGAAAAGGACTGGAATGGCTGGGCGTCATCTGGGGAAGTGAGACCACCTACTATAATTCAGCCCTCAAGTCCCGGCTCACCATCATTAAGGACAACTCCAAATCCCAGGTGTTCCTGAAGATGAATTCTCTCCAGACTGATGACACAGCCATCTACTACTGTGCCAAGCATTATTATTACGGCGGGTCCTATGCCATGGACTACTGGGGCCAGGGGACCAGTGTCACTGTTTCTTCT
		CD28 Transmembrane Domain	198	ATAGAAGTAATGTATCCCCCTCCCTACTTGGACAACGAGAAATCTAACGGCACAATCATACACGTTAAGGGCAAGCATCTGTGTCCCTCCCCTCTTTTCCCCGGACCGTCTAAGCCATTTTGGGTCCTCGTGGTGGTCGGGGGTGTGCTGGCCTGCTACAGCTTGCTGGTCACAGTGGCCTTCATCATCTTCTGGGTG
		CD28 Intracellular Domain	123	CGCTCCAAGAGGAGCCGGCTGCTTCACAGTGATTACATGAACATGACCCCCAGGAGGCCAGGACCCACCAGGAAGCACTACCAGCCCTACGCTCCCCCGCGGGACTTTGCTGCTTACCGCAGC
		Right Homology Arm	403	AGAGTGAAGGTGGGTACCACTGGGCTTTGGGAGGAGGGCACGGGGTCCCCCACTTGATGGATGTTCAGAGGGGCCTTGGTCTTGGAAGGTCTCAAGCTCGGGTGGTGCCTGGGGCTTGGTATCCAGGAGCAAAGCAAGGACCAGCCAAGTGTGTGCCTTGAGTGGGCTGAGGAGGAGGTGGCAGTGTCTGGCTGAGATGGACAGGGTAGGAGGGAGAGCCTGGTGCTAGGCACCTCCATGACAAGCCGTACAAATGTGTGCACATCAGAGTGTCCCAGGGAAGGCGATGCTACTGGTGACAAAGGGGCTTACACTCAGGCAGAGGTCCTTCTTTCCAAGTGTGAATGAAGGCCATGTTAGCCTTTCTCTTGAAAAGGCCCTTTCCTCATCTGTAACTGG…
4	TRAC CD19-CAR HDR template for editing with AsCas12a	Full Sequence	2621	TTTCAGGTTTCCTTGAGTGGCAGGCCAGGCCTGGCCGTGAACGTTCACTGAAATCATGGCCTCTTGGCCAAGATTGATAGCTTGTGCCTGTCCCTGAGTCCCAGTCCATCACGAGCAGCTGGTTTCTAAGATGCTATTTCCCGTATAAAGCATGAGACCGTGACTTGCCAGCCCCACAGAGCCCCGCCCTTGTCCATCACTGGCATCTGGACTCCAGCCTGGGTTGGGGCAAAGAGGGAAATGAGATCATGTCCTAACCCTGATCCTCTTGTCCCACAGATATCCAGAACCCTGACCCTGCCTCCGGATCCGGAGCCACCAACTTCAGCCTGCTGAAGCAGGCCGGCGACGTGGAAGAAAATCCTGGGCCCATGGCTCTTCCTGTGACTGCCCTTCTGC…
		Left Homology Arm	305	TTTCAGGTTTCCTTGAGTGGCAGGCCAGGCCTGGCCGTGAACGTTCACTGAAATCATGGCCTCTTGGCCAAGATTGATAGCTTGTGCCTGTCCCTGAGTCCCAGTCCATCACGAGCAGCTGGTTTCTAAGATGCTATTTCCCGTATAAAGCATGAGACCGTGACTTGCCAGCCCCACAGAGCCCCGCCCTTGTCCATCACTGGCATCTGGACTCCAGCCTGGGTTGGGGCAAAGAGGGAAATGAGATCATGTCCTAACCCTGATCCTCTTGTCCCACAGATATCCAGAACCCTGACCCTGCCTCC
		GSG-P2A	66	GGATCCGGAGCCACCAACTTCAGCCTGCTGAAGCAGGCCGGCGACGTGGAAGAAAATCCTGGGCCC
		Membrane Export Signal (Leader)	63	ATGGCTCTTCCTGTGACTGCCCTTCTGCTGCCCCTGGCTCTCCTGCTCCATGCTGCCCGGCCA
		FMC63VL (Light Chain, Variable Part)	321	GACATCCAGATGACACAGACAACCAGCAGCCTCAGCGCCAGCCTGGGGGACAGAGTGACCATTAGCTGCCGGGCCTCTCAGGACATCAGCAAATACCTGAACTGGTACCAGCAGAAACCAGATGGCACTGTCAAGCTGCTGATTTACCACACCTCCAGGCTCCACAGCGGCGTGCCCAGTCGCTTCAGCGGCAGTGGGAGCGGGACAGATTATTCCCTCACAATCTCCAACCTGGAGCAGGAAGATATTGCCACATACTTCTGCCAGCAAGGCAACACCCTGCCATACACATTTGGAGGCGGCACCAAATTGGAGATCACC
		(G4S)3 Linker	45	GGCGGTGGTGGATCTGGAGGAGGGGGCAGCGGAGGTGGCGGCTCT
		FMC63VH (Heavy Chain, Variable Part)	360	GAGGTGAAACTGCAGGAGAGTGGCCCTGGCCTGGTGGCTCCCAGCCAGAGCCTTTCTGTCACCTGCACCGTGTCTGGGGTGTCCCTGCCTGACTATGGAGTCTCCTGGATCCGGCAGCCTCCAAGAAAAGGACTGGAATGGCTGGGCGTCATCTGGGGAAGTGAGACCACCTACTATAATTCAGCCCTCAAGTCCCGGCTCACCATCATTAAGGACAACTCCAAATCCCAGGTGTTCCTGAAGATGAATTCTCTCCAGACTGATGACACAGCCATCTACTACTGTGCCAAGCATTATTATTACGGCGGGTCCTATGCCATGGACTACTGGGGCCAGGGGACCAGTGTCACTGTTTCTTCT
		IgG4 Hinge	36	GAAAGCAAGTATGGCCCCCCATGCCCTCCCTGCCCC
		IgG1 CH3 Domain (Hinge)	333	GGACAGCCGCGGGAGCCCCAGGTCTACACCCTCCCACCCTCCAGAGATGAGCTGACCAAGAACCAGGTTTCACTGACATGCCTGGTGAAGGGCTTCTACCCCTCTGACATTGCTGTGGAGTGGGAGAGCAATGGGCAGCCAGAGAACAACTACAAGACCACACCTCCTGTCCTGGACAGCGACGGCTCCTTCTTCCTCTACAGTAAGCTCACTGTGGACAAGAGCCGCTGGCAGCAGGGCAATGTCTTCTCCTGCAGCGTGATGCACGAGGCCCTGCACAATGCCTATACCCAGAAGTCACTCTCTCTGAGCCCTGGAAAGAAGGATCCCAAG
		CD28 Transmembrane Domain	81	TTTTGGGTCCTCGTGGTGGTCGGGGGTGTGCTGGCCTGCTACAGCTTGCTGGTCACAGTGGCCTTCATCATCTTCTGGGTG
		CD28 Intracellular Domain	123	CGCTCCAAGAGGAGCCGGCTGCTTCACAGTGATTACATGAACATGACCCCCAGGAGGCCAGGACCCACCAGGAAGCACTACCAGCCCTACGCTCCCCCGCGGGACTTTGCTGCTTACCGCAGC
		CD3-zeta Intracellular Domain + STOP	339	AGGGTCAAATTTTCTAGATCTGCAGATGCGCCGGCCTATCAAcaaggccagaaccagctcTATAACGAGCTCAATCTAGGACGAAGAGAGGAGTACGATGTTTTGGACAAGAGACGTGGCCGGGACCCTGAGATGGGGGGAAAGCCGAGAAGGAAGAACCCTCAGGAAGGCCTGTACAATGAACTGCAGAAAGATAAGATGGCGGAGGCCTACAGTGAGATTGGGATGAAAGGCGAGCGCCGGAGGGGCAAGGGGCACGATGGCCTTTACCAGGGTCTCAGTACAGCCACCAAGGACACCTACGACGCCCTTCACATGCAGGCCCTGCCCCCTCGCTAA
		bGH Poly-A Signal (Extended)	244	TAAGAATTCTAACTAGAGCTCGCTGATCAGCCTCGACTGTGCCTTCTAGTTGCCAGCCATCTGTTGTTTGCCCCTCCCCCGTGCCTTCCTTGACCCTGGAAGGTGCCACTCCCACTGTCCTTTCCTAATAAAATGAGGAAATTGCATCGCATTGTCTGAGTAGGTGTCATTCTATTCTGGGGGGTGGGGTGGGGCAGGACAGCAAGGGGGAGGATTGGGAAGAGAATAGCAGGCATGCTGGGGA
		Right Homology Arm	305	GGTGTACCAGCTGAGAGACTCTATATCCAGTGACAAGTCTGTCTGCCTATTCACCGATTTTGATTCTCAAACAAATGTGTCACAAAGTAAGGATTCTGATGTGTATATCACAGACAAAACTGTGCTAGACATGAGGTCTATGGACTTCAAGAGCAACAGTGCTGTGGCCTGGAGCAACAAATCTGACTTTGCATGTGCAAACGCCTTCAACAACAGCATTATTCCAGAAGACACCTTCTTCCCCAGCCCAGGTAAGGGCAGCTTTGGTGCCTTCGCAGGCTGTTTCCTTGCTTCAGGAATGGCCA
5	CD3ζ CD19-CAR HDR template #2 for editing with AsCas12a	Full Sequence	2210	ACATCTTCCCGAGGCTTCCAGAGTTCTTGGTTCACACCGGGGCTAACATGGCTGGGCTTCTGCTGCAGTGGCAGGAGCTCTGTGCACAGAGAACAGCCTCATCTGCTCGCCTTGTTTCCACCTCCCCTCCCATTGCCCCAGGTTCTTTGGCCCCACAGCGGCCACATCTGCCGTTGGTGCCAATAGGTTTTCCAGGAGCTGGTTGAGGTGGGAGGGAGGGAGAGGGTTGTGATCAGGCTGAGGCATGGGGATTGGATATAGTCTCCGTGTCATGATTTATTTGGTCAGTCAGTCCTAGTGCCACCCTGGGGTAATGGGGATGTGTTCTCGTCACCTTGGGCCTGGCTGACCAGCTTTATCTCTTGGCACAGAGGCACAGGGCAGCGGCGCTACCAATTT…
		Left Homology Arm	379	ACATCTTCCCGAGGCTTCCAGAGTTCTTGGTTCACACCGGGGCTAACATGGCTGGGCTTCTGCTGCAGTGGCAGGAGCTCTGTGCACAGAGAACAGCCTCATCTGCTCGCCTTGTTTCCACCTCCCCTCCCATTGCCCCAGGTTCTTTGGCCCCACAGCGGCCACATCTGCCGTTGGTGCCAATAGGTTTTCCAGGAGCTGGTTGAGGTGGGAGGGAGGGAGAGGGTTGTGATCAGGCTGAGGCATGGGGATTGGATATAGTCTCCGTGTCATGATTTATTTGGTCAGTCAGTCCTAGTGCCACCCTGGGGTAATGGGGATGTGTTCTCGTCACCTTGGGCCTGGCTGACCAGCTTTATCTCTTGGCACAGAGGCACAG
		P2A	66	GGCAGCGGCGCTACCAATTTTTCTTTGTTGAAGCAGGCCGGGGATGTGGAGGAAAATCCGGGGCCA
		Membrane Export Signal (Leader)	63	ATGGCTCTTCCTGTGACTGCCCTTCTGCTGCCCCTGGCTCTCCTGCTCCATGCTGCCCGGCCA
		FMC63VL (Light Chain, Variable Part)	321	GACATCCAGATGACACAGACAACCAGCAGCCTCAGCGCCAGCCTGGGGGACAGAGTGACCATTAGCTGCCGGGCCTCTCAGGACATCAGCAAATACCTGAACTGGTACCAGCAGAAACCAGATGGCACTGTCAAGCTGCTGATTTACCACACCTCCAGGCTCCACAGCGGCGTGCCCAGTCGCTTCAGCGGCAGTGGGAGCGGGACAGATTATTCCCTCACAATCTCCAACCTGGAGCAGGAAGATATTGCCACATACTTCTGCCAGCAAGGCAACACCCTGCCATACACATTTGGAGGCGGCACCAAATTGGAGATCACC
		(G4S)3 Linker	45	GGCGGTGGTGGATCTGGAGGAGGGGGCAGCGGAGGTGGCGGCTCT
		FMC63VH (Heavy Chain, Variable Part)	360	GAGGTGAAACTGCAGGAGAGTGGCCCTGGCCTGGTGGCTCCCAGCCAGAGCCTTTCTGTCACCTGCACCGTGTCTGGGGTGTCCCTGCCTGACTATGGAGTCTCCTGGATCCGGCAGCCTCCAAGAAAAGGACTGGAATGGCTGGGCGTCATCTGGGGAAGTGAGACCACCTACTATAATTCAGCCCTCAAGTCCCGGCTCACCATCATTAAGGACAACTCCAAATCCCAGGTGTTCCTGAAGATGAATTCTCTCCAGACTGATGACACAGCCATCTACTACTGTGCCAAGCATTATTATTACGGCGGGTCCTATGCCATGGACTACTGGGGCCAGGGGACCAGTGTCACTGTTTCTTCT
		IgG4 Hinge	36	GAAAGCAAGTATGGCCCCCCATGCCCTCCCTGCCCC
		IgG1 CH3 Domain (Hinge)	333	GGACAGCCGCGGGAGCCCCAGGTCTACACCCTCCCACCCTCCAGAGATGAGCTGACCAAGAACCAGGTTTCACTGACATGCCTGGTGAAGGGCTTCTACCCCTCTGACATTGCTGTGGAGTGGGAGAGCAATGGGCAGCCAGAGAACAACTACAAGACCACACCTCCTGTCCTGGACAGCGACGGCTCCTTCTTCCTCTACAGTAAGCTCACTGTGGACAAGAGCCGCTGGCAGCAGGGCAATGTCTTCTCCTGCAGCGTGATGCACGAGGCCCTGCACAATGCCTATACCCAGAAGTCACTCTCTCTGAGCCCTGGAAAGAAGGATCCCAAG
		CD28 Transmembrane Domain	81	TTTTGGGTCCTCGTGGTGGTCGGGGGTGTGCTGGCCTGCTACAGCTTGCTGGTCACAGTGGCCTTCATCATCTTCTGGGTG
		CD28 Intracellular Domain	123	CGCTCCAAGAGGAGCCGGCTGCTTCACAGTGATTACATGAACATGACCCCCAGGAGGCCAGGACCCACCAGGAAGCACTACCAGCCCTACGCTCCCCCGCGGGACTTTGCTGCTTACCGCAGC
		Right Homology Arm	403	AGAGTGAAGGTGGGTACCACTGGGCTTTGGGAGGAGGGCACGGGGTCCCCCACTTGATGGATGTTCAGAGGGGCCTTGGTCTTGGAAGGTCTCAAGCTCGGGTGGTGCCTGGGGCTTGGTATCCAGGAGCAAAGCAAGGACCAGCCAAGTGTGTGCCTTGAGTGGGCTGAGGAGGAGGTGGCAGTGTCTGGCTGAGATGGACAGGGTAGGAGGGAGAGCCTGGTGCTAGGCACCTCCATGACAAGCCGTACAAATGTGTGCACATCAGAGTGTCCCAGGGAAGGCGATGCTACTGGTGACAAAGGGGCTTACACTCAGGCAGAGGTCCTTCTTTCCAAGTGTGAATGAAGGCCATGTTAGCCTTTCTCTTGAAAAGGCCCTTTCCTCATCTGTAACTGG…

### Sheet: Suppl. Table 2
Plasmid to use	Final template format	PCR direction	Primer sequence	Modification	Description		Oligo to anneal for ssCTS	Notes
TRAC CD19-CAR HDR template for editing with SpCas9	dsDNA	Forward	CCTATTAAATAAAAGAATAAGCAGTATTATTAAGTAGCCCTGC	no	/		/	/
		Reverse	CATCTGCTTTTTTCCCGTGTCATTCT		/		/	/
	ssDNA/ssCTS	Forward	GGCTAGCTCGCAAAATCGGTGAATAGGCATTTCAGGTTTCCTTGAGTGGCAG	no	4bp buffer, 6 mismatch, 14 bp identical to sgRNA, PAM, DNA binding part		AGCTCGCAAAATCGGTGAATAGGCATTTCAGGTTTCCTTGAGTGGCAG	same to primer without buffer sequence
			GGCTAGCTCGCAAAATCGGTGAATAGGCATTTCAGGTTTCCTTGAGTGGCAG	phospho
		Reverse	ATGAACATTCCAAAATCGGTGAATAGGCATCTGCTTTTTTCCCGTGTCATTCT	no	4bp buffer, 6 mismatch, 14 bp identical to sgRNA, PAM, DNA binding part		AGAATGACACGGGAAAAAAGCAGATGCCTATTCACCGATTTTGGAATGT	reverse complementary to primer without buffer sequence
			ATGAACATTCCAAAATCGGTGAATAGGCATCTGCTTTTTTCCCGTGTCATTCT	phospho
CD3ε HLA-A2-TRuC HDR template for editing with AsCas12a	dsDNA	Forward	TACCCAACCAAGAGCGTGTTTTTCT	no	/		/	/
		Reverse	ATTCAGACATGTGATTCTGAACACACATCC		/		/	/
	dsCTS	Forward	GGACGACTAGTGGCTCAGCATATCTCACCATCTTGCCCCCAAATACCCAACCAAGAGCGTGTTTTTCT		16bp buffer, 0 mismatch, 23 bp identical to crRNA, PAM, DNA binding part		/	/
		Reverse	AATGATTCCGGTAGCGAGCATATCTCACCATCTTGCCCCCAAAATTCAGACATGTGATTCTGAACACACATCC				/	/
		Forward	GGACGACTAGTGGCTCCACATATCTCACCATCTTGCCCCCAAATACCCAACCAAGAGCGTGTTTTTCT		16bp buffer, 2 mismatch, 21 bp identical to crRNA, PAM, DNA binding part		/	/
		Reverse	AATGATTCCGGTAGCGCACATATCTCACCATCTTGCCCCCAAAATTCAGACATGTGATTCTGAACACACATCC				/	/
		Forward	GGACGACTAGTGGCTCCAACTATCTCACCATCTTGCCCCCAAATACCCAACCAAGAGCGTGTTTTTCT		16bp buffer, 4 mismatch, 19 bp identical to crRNA, PAM, DNA binding part		/	/
		Reverse	AATGATTCCGGTAGCGCAACTATCTCACCATCTTGCCCCCAAAATTCAGACATGTGATTCTGAACACACATCC				/	/
		Forward	GGACGACTAGTGGCTCCAACGTTCTCACCATCTTGCCCCCAAATACCCAACCAAGAGCGTGTTTTTCT		16bp buffer, 6 mismatch, 17 bp identical to crRNA, PAM, DNA binding part		/	/
		Reverse	AATGATTCCGGTAGCGCAACGTTCTCACCATCTTGCCCCCAAAATTCAGACATGTGATTCTGAACACACATCC				/	/
		Forward	GGACGACTAGTGGCTCCAACGTCATCACCATCTTGCCCCCAAATACCCAACCAAGAGCGTGTTTTTCT		16bp buffer, 8 mismatch, 15 bp identical to crRNA, PAM, DNA binding part		/	/
		Reverse	AATGATTCCGGTAGCGCAACGTCATCACCATCTTGCCCCCAAAATTCAGACATGTGATTCTGAACACACATCC				/	/
		Forward	GGACGACTAGTGGCTCCAACGTCAGTGACATCTTGCCCCCAAATACCCAACCAAGAGCGTGTTTTTCT		16bp buffer, 12 mismatch, 13 bp identical to crRNA, PAM, DNA binding part		/	/
		Reverse	AATGATTCCGGTAGCGCAACGTCAGTGACATCTTGCCCCCAAAATTCAGACATGTGATTCTGAACACACATCC				/	/
		Forward	GGACGACTAGTGGCTCTTTGGGGGCAAGATGGTGAGATATGCTTACCCAACCAAGAGCGTGTTTTTCT		16bp buffer, PAM, 23 bp identical to crRNA, 0 mismatch, DNA binding part		/	/
		Reverse	AATGATTCCGGTAGCGTTTGGGGGCAAGATGGTGAGATATGCTATTCAGACATGTGATTCTGAACACACATCC				/	/
		Forward	GGACGACTAGTGGCTCTTTGGGGGCAAGATGGTGAGATATGTGTACCCAACCAAGAGCGTGTTTTTCT		16bp buffer, PAM, 21 bp identical to crRNA, 2 mismatch,DNA binding part		/	/
		Reverse	AATGATTCCGGTAGCGTTTGGGGGCAAGATGGTGAGATATGTGATTCAGACATGTGATTCTGAACACACATCC				/	/
		Forward	GGACGACTAGTGGCTCTTTGGGGGCAAGATGGTGAGATAGTTGTACCCAACCAAGAGCGTGTTTTTCT		16bp buffer, PAM, 19 bp identical to crRNA, 4 mismatch, DNA binding part		/	/
		Reverse	AATGATTCCGGTAGCGTTTGGGGGCAAGATGGTGAGATAGTTGATTCAGACATGTGATTCTGAACACACATCC				/	/
		Forward	GGACGACTAGTGGCTCTTTGGGGGCAAGATGGTGAGAACGTTGTACCCAACCAAGAGCGTGTTTTTCT		16bp buffer, PAM, 17 bp identical to crRNA, 6 mismatch,DNA binding part		/	/
		Reverse	AATGATTCCGGTAGCGTTTGGGGGCAAGATGGTGAGAACGTTGATTCAGACATGTGATTCTGAACACACATCC				/	/
		Forward	GGACGACTAGTGGCTCTTTGGGGGCAAGATGGTGATGACGTTGTACCCAACCAAGAGCGTGTTTTTCT		16bp buffer, PAM, 15 bp identical to crRNA, 8 mismatch, DNA binding part		/	/
		Reverse	AATGATTCCGGTAGCGTTTGGGGGCAAGATGGTGATGACGTTGATTCAGACATGTGATTCTGAACACACATCC				/	/
		Forward	GGACGACTAGTGGCTCTTTGGGGGCAAGATGTCACTGACGTTGTACCCAACCAAGAGCGTGTTTTTCT		16bp buffer, PAM, 13 bp identical to crRNA, 12 mismatch,DNA binding part		/	/
		Reverse	AATGATTCCGGTAGCGTTTGGGGGCAAGATGTCACTGACGTTGATTCAGACATGTGATTCTGAACACACATCC				/	/
	ssDNA/ssCTS	Forward	GCTCCAACTATCTCACCATCTTGCCCCCAAATACCCAACCAAGAGCGTGTTTTTCT	phospho	4bp buffer, 4 mismatch, 19 bp identical to crRNA, PAM, DNA binding part		CAACTATCTCACCATCTTGCCCCCAAATACCCAACCAAGAGCGTGTTTTTCT	same to primer without buffer sequence
		Reverse	AGCGCAACTATCTCACCATCTTGCCCCCAAAATTCAGACATGTGATTCTGAACACACATCC	no			GGATGTGTGTTCAGAATCACATGTCTGAATTTTGGGGGCAAGATGGTGAGATAGTTG	reverse complementary to primer without buffer sequence
CD3ζ CD19-CAR HDR template for editing with AsCas12a	dsDNA	Forward	ATCTGCTCGCCTTGTTTCCAC	no	/		/	/
		Reverse	CCTCTGCCTGAGTGTAAGCCC		/		/	/
	dsCTS	Forward	GGACGACTAGTGGCTCCAGAGCTTTGGCCTGCTGGATCCCAAAATCTGCTCGCCTTGTTTCCAC		16bp buffer, 0 mismatch, 23 bp identical to crRNA, PAM, DNA binding part		/	/
		Reverse	AATGATTCCGGTAGCGCAGAGCTTTGGCCTGCTGGATCCCAAACCTCTGCCTGAGTGTAAGCCC				/	/
		Forward	GGACGACTAGTGGCTCTCGAGCTTTGGCCTGCTGGATCCCAAAATCTGCTCGCCTTGTTTCCAC		16bp buffer, 2 mismatch, 21 bp identical to crRNA, PAM, DNA binding part		/	/
		Reverse	AATGATTCCGGTAGCGTCGAGCTTTGGCCTGCTGGATCCCAAACCTCTGCCTGAGTGTAAGCCC				/	/
		Forward	GGACGACTAGTGGCTCTCAGGCTTTGGCCTGCTGGATCCCAAAATCTGCTCGCCTTGTTTCCAC		16bp buffer, 4 mismatch, 19 bp identical to crRNA, PAM, DNA binding part		/	/
		Reverse	AATGATTCCGGTAGCGTCAGGCTTTGGCCTGCTGGATCCCAAACCTCTGCCTGAGTGTAAGCCC				/	/
		Forward	GGACGACTAGTGGCTCTCAGAATTTGGCCTGCTGGATCCCAAAATCTGCTCGCCTTGTTTCCAC		16bp buffer, 6 mismatch, 17 bp identical to crRNA, PAM, DNA binding part		/	/
		Reverse	AATGATTCCGGTAGCGTCAGAATTTGGCCTGCTGGATCCCAAACCTCTGCCTGAGTGTAAGCCC				/	/
		Forward	GGACGACTAGTGGCTCTCAGAAGCTGGCCTGCTGGATCCCAAAATCTGCTCGCCTTGTTTCCAC		16bp buffer, 8 mismatch, 15 bp identical to crRNA, PAM, DNA binding part		/	/
		Reverse	AATGATTCCGGTAGCGTCAGAAGCTGGCCTGCTGGATCCCAAACCTCTGCCTGAGTGTAAGCCC				/	/
		Forward	GGACGACTAGTGGCTCTCAGAAGCATTGCTGCTGGATCCCAAAATCTGCTCGCCTTGTTTCCAC		16bp buffer, 12 mismatch, 13 bp identical to crRNA, PAM, DNA binding part		/	/
		Reverse	AATGATTCCGGTAGCGTCAGAAGCATTGCTGCTGGATCCCAAACCTCTGCCTGAGTGTAAGCCC				/	/
		Forward	GGACGACTAGTGGCTCTTTGGGATCCAGCAGGCCAAAGCTCTGATCTGCTCGCCTTGTTTCCAC		16bp buffer, PAM, 23 bp identical to crRNA, 0 mismatch, DNA binding part		/	/
		Reverse	AATGATTCCGGTAGCGTTTGGGATCCAGCAGGCCAAAGCTCTGCCTCTGCCTGAGTGTAAGCCC				/	/
		Forward	GGACGACTAGTGGCTCTTTGGGATCCAGCAGGCCAAAGCTCGAATCTGCTCGCCTTGTTTCCAC		16bp buffer, PAM, 21 bp identical to crRNA, 2 mismatch,DNA binding part		/	/
		Reverse	AATGATTCCGGTAGCGTTTGGGATCCAGCAGGCCAAAGCTCGACCTCTGCCTGAGTGTAAGCCC				/	/
		Forward	GGACGACTAGTGGCTCTTTGGGATCCAGCAGGCCAAAGCCTGAATCTGCTCGCCTTGTTTCCAC		16bp buffer, PAM, 19 bp identical to crRNA, 4 mismatch, DNA binding part		/	/
		Reverse	AATGATTCCGGTAGCGTTTGGGATCCAGCAGGCCAAAGCCTGACCTCTGCCTGAGTGTAAGCCC				/	/
		Forward	GGACGACTAGTGGCTCTTTGGGATCCAGCAGGCCAAATTCTGAATCTGCTCGCCTTGTTTCCAC		16bp buffer, PAM, 17 bp identical to crRNA, 6 mismatch,DNA binding part		/	/
		Reverse	AATGATTCCGGTAGCGTTTGGGATCCAGCAGGCCAAATTCTGACCTCTGCCTGAGTGTAAGCCC				/	/
		Forward	GGACGACTAGTGGCTCTTTGGGATCCAGCAGGCCAGCTTCTGAATCTGCTCGCCTTGTTTCCAC		16bp buffer, PAM, 15 bp identical to crRNA, 8 mismatch, DNA binding part		/	/
		Reverse	AATGATTCCGGTAGCGTTTGGGATCCAGCAGGCCAGCTTCTGACCTCTGCCTGAGTGTAAGCCC				/	/
		Forward	GGACGACTAGTGGCTCTTTGGGATCCAGCAGCAATGCTTCTGAATCTGCTCGCCTTGTTTCCAC		16bp buffer, PAM, 13 bp identical to crRNA, 12 mismatch,DNA binding part		/	/
		Reverse	AATGATTCCGGTAGCGTTTGGGATCCAGCAGCAATGCTTCTGACCTCTGCCTGAGTGTAAGCCC				/	/
	ssDNA/ssCTS	Forward	GCTCCAGAGCTTTGGCCTGCTGGATCCCAAA ATCTGCTCGCCTTGTTTCCAC	phospho	4bp buffer, 0 mismatch, 23 bp identical to crRNA, PAM, DNA binding part		(GCTC)CAGAGCTTTGGCCTGCTGGATCCCAAA ATCTGCTCGCCTTGTTTCCAC	same to primer with/without buffer sequence
		Reverse	AGCGCAGAGCTTTGGCCTGCTGGATCCCAAA CCTCTGCCTGAGTGTAAGCCC	no			GGGCTTACACTCAGGCAGAGGTTTGGGATCCAGCAGGCCAAAGCTCTG(CGCT)	reverse complementary to primer with/without buffer sequence
		Forward	GCTCTCGAGCTTTGGCCTGCTGGATCCCAAA ATCTGCTCGCCTTGTTTCCAC	phospho	4bp buffer, 2 mismatch, 21 bp identical to crRNA, PAM, DNA binding part		(GCTC)TCGAGCTTTGGCCTGCTGGATCCCAAA ATCTGCTCGCCTTGTTTCCAC	same to primer with/without buffer sequence
		Reverse	AGCGTCGAGCTTTGGCCTGCTGGATCCCAAA CCTCTGCCTGAGTGTAAGCCC	no			GGGCTTACACTCAGGCAGAGGTTTGGGATCCAGCAGGCCAAAGCTCGA(CGCT)	reverse complementary to primer with/without buffer sequence
		Forward	GCTCTCAGGCTTTGGCCTGCTGGATCCCAAA ATCTGCTCGCCTTGTTTCCAC	phospho	4bp buffer, 4 mismatch, 19 bp identical to crRNA, PAM, DNA binding part		(GCTC)TCAGGCTTTGGCCTGCTGGATCCCAAA ATCTGCTCGCCTTGTTTCCAC	same to primer with/without buffer sequence
		Reverse	AGCGTCAGGCTTTGGCCTGCTGGATCCCAAA CCTCTGCCTGAGTGTAAGCCC	no			GGGCTTACACTCAGGCAGAGGTTTGGGATCCAGCAGGCCAAAGCCTGA(CGCT)	reverse complementary to primer with/without buffer sequence
TRAC CD19-CAR HDR template for editing with AsCas12a	dsDNA	Forward	TTTCAGGTTTCCTTGAGTGGCA	no	/		/	/
		Reverse	TGGCCATTCCTGAAGCAAGGAA		/		/	/
	dsCTS	Forward	GGACGACTAGTGGCTCGCCGTGTACCAGCTGAGAGACTCTAAATTTCAGGTTTCCTTGAGTGGCA		16bp buffer, 0 mismatch, 23 bp identical to crRNA, PAM, DNA binding part		/	/
		Reverse	AATGATTCCGGTAGCGGCCGTGTACCAGCTGAGAGACTCTAAATGGCCATTCCTGAAGCAAGGAA				/	/
		Forward	GGACGACTAGTGGCTCTTCGTGTACCAGCTGAGAGACTCTAAATTTCAGGTTTCCTTGAGTGGCA		16bp buffer, 2 mismatch, 21 bp identical to crRNA, PAM, DNA binding part		/	/
		Reverse	AATGATTCCGGTAGCGTTCGTGTACCAGCTGAGAGACTCTAAATGGCCATTCCTGAAGCAAGGAA				/	/
		Forward	GGACGACTAGTGGCTCTTGATGTACCAGCTGAGAGACTCTAAATTTCAGGTTTCCTTGAGTGGCA		16bp buffer, 4 mismatch, 19 bp identical to crRNA, PAM, DNA binding part		/	/
		Reverse	AATGATTCCGGTAGCGTTGATGTACCAGCTGAGAGACTCTAAATGGCCATTCCTGAAGCAAGGAA				/	/
		Forward	GGACGACTAGTGGCTCTTGACCTACCAGCTGAGAGACTCTAAATTTCAGGTTTCCTTGAGTGGCA		16bp buffer, 6 mismatch, 17 bp identical to crRNA, PAM, DNA binding part		/	/
		Reverse	AATGATTCCGGTAGCGTTGACCTACCAGCTGAGAGACTCTAAATGGCCATTCCTGAAGCAAGGAA				/	/
		Forward	GGACGACTAGTGGCTCTTGACCAGCCAGCTGAGAGACTCTAAATTTCAGGTTTCCTTGAGTGGCA		16bp buffer, 8 mismatch, 15 bp identical to crRNA, PAM, DNA binding part		/	/
		Reverse	AATGATTCCGGTAGCGTTGACCAGCCAGCTGAGAGACTCTAAATGGCCATTCCTGAAGCAAGGAA				/	/
		Forward	GGACGACTAGTGGCTCTTGACCAGTACTCTGAGAGACTCTAAATTTCAGGTTTCCTTGAGTGGCA		16bp buffer, 12 mismatch, 13 bp identical to crRNA, PAM, DNA binding part		/	/
		Reverse	AATGATTCCGGTAGCGTTGACCAGTACTCTGAGAGACTCTAAATGGCCATTCCTGAAGCAAGGAA				/	/
		Forward	GGACGACTAGTGGCTCTTTAGAGTCTCTCAGCTGGTACACGGCTTTCAGGTTTCCTTGAGTGGCA		16bp buffer, PAM, 23 bp identical to crRNA, 0 mismatch, DNA binding part		/	/
		Reverse	AATGATTCCGGTAGCGTTTAGAGTCTCTCAGCTGGTACACGGCTGGCCATTCCTGAAGCAAGGAA				/	/
		Forward	GGACGACTAGTGGCTCTTTAGAGTCTCTCAGCTGGTACACGAATTTCAGGTTTCCTTGAGTGGCA		16bp buffer, PAM, 21 bp identical to crRNA, 2 mismatch,DNA binding part		/	/
		Reverse	AATGATTCCGGTAGCGTTTAGAGTCTCTCAGCTGGTACACGAATGGCCATTCCTGAAGCAAGGAA				/	/
		Forward	GGACGACTAGTGGCTCTTTAGAGTCTCTCAGCTGGTACATCAATTTCAGGTTTCCTTGAGTGGCA		16bp buffer, PAM, 19 bp identical to crRNA, 4 mismatch, DNA binding part		/	/
		Reverse	AATGATTCCGGTAGCGTTTAGAGTCTCTCAGCTGGTACATCAATGGCCATTCCTGAAGCAAGGAA				/	/
		Forward	GGACGACTAGTGGCTCTTTAGAGTCTCTCAGCTGGTAGGTCAATTTCAGGTTTCCTTGAGTGGCA		16bp buffer, PAM, 17 bp identical to crRNA, 6 mismatch,DNA binding part		/	/
		Reverse	AATGATTCCGGTAGCGTTTAGAGTCTCTCAGCTGGTAGGTCAATGGCCATTCCTGAAGCAAGGAA				/	/
		Forward	GGACGACTAGTGGCTCTTTAGAGTCTCTCAGCTGGCTGGTCAATTTCAGGTTTCCTTGAGTGGCA		16bp buffer, PAM, 15 bp identical to crRNA, 8 mismatch, DNA binding part		/	/
		Reverse	AATGATTCCGGTAGCGTTTAGAGTCTCTCAGCTGGCTGGTCAATGGCCATTCCTGAAGCAAGGAA				/	/
		Forward	GGACGACTAGTGGCTCTTTAGAGTCTCTCAGAGTACTGGTCAATTTCAGGTTTCCTTGAGTGGCA		16bp buffer, PAM, 13 bp identical to crRNA, 12 mismatch,DNA binding part		/	/
		Reverse	AATGATTCCGGTAGCGTTTAGAGTCTCTCAGAGTACTGGTCAATGGCCATTCCTGAAGCAAGGAA				/	/
	ssDNA/ssCTS	Forward	GCTCTTGATGTACCAGCTGAGAGACTCTAAATTTCAGGTTTCCTTGAGTGGCA	phospho	4bp buffer, 4 mismatch, 19 bp identical to crRNA, PAM, DNA binding part		TTGATGTACCAGCTGAGAGACTCTAAATTTCAGGTTTCCTTGAGTGGCA	same to primer without buffer sequence
		Reverse	AGCGTTGATGTACCAGCTGAGAGACTCTAAATGGCCATTCCTGAAGCAAGGAA	no			TTCCTTGCTTCAGGAATGGCCATTTAGAGTCTCTCAGCTGGTACATCAA	reverse complementary to primer without buffer sequence

### Sheet: Suppl. Table 3
	CRISPR guide RNA format	Gene editing locus	Target sequence (without PAM)
	sgRNA SpCas9	TRAC (Wiebking et al. 2020)	GAGAATCAAAATCGGTGAAT
	crRNA AsCas12a	CD3ε	GGGGCAAGATGGTGAGATATGCT
	crRNA AsCas12a	CD3ζ	GGATCCAGCAGGCCAAAGCTCTG
	crRNA AsCas12a	TRAC	GAGTCTCTCAGCTGGTACACGGC

### Sheet: Suppl. Table 4
	Knock-In Check Panel for plasmids 1, 4 and 5	Note	Name	Antigen	Dye	Dilution	Host Species	Reactivity	Clone	Catalog number	Brand
		1st surface stanining	Fc AF647	IgG1, Fc-gamma fragment	AF647	1:50	goat	human	polyclonal	109-605-098	Jackson ImmunoResearch
		2ndsurface stanining	LIVE/DEAD Fixable Blue	-	-	1:100	-	-	-	L23105	Invitrogen
			CD3 PacBlue	CD3	Pacific Blue	1:50	mouse	human	UCHT1	300330	BioLegend, Inc.
	Knock-In Check Panel for plasmids 2 and 3	Note	Name	Antigen	Dye	Dilution	Host Species	Reactivity	Clone	Catalog number	Brand
		surface stanining	Myc-AF647	Myc-tag	AF647	1:50	mouse	human	9B11	2233S	Cell Signaling Technology
			LIVE/DEAD Fixable Blue	-	-	1:100	-	-	-	L23105	Invitrogen
			CD3 PacBlue	CD3	Pacific Blue	1:50	mouse	human	UCHT1	300330	BioLegend, Inc.
